# Proteasome-dependent truncation of the negative heterochromatin regulator Epe1 mediates antifungal resistance

**DOI:** 10.1101/2021.12.20.473483

**Authors:** Imtiyaz Yaseen, Sharon A. White, Sito Torres-Garcia, Christos Spanos, Marcel Lafos, Elisabeth Gaberdiel, Rebecca Yeboah, Meriem El Karoui, Juri Rappsilber, Alison L. Pidoux, Robin C. Allshire

## Abstract

Epe1 histone demethylase restricts H3K9-methylation-dependent heterochromatin, preventing it from spreading over, and silencing, gene-containing regions in fission yeast. External stress induces an adaptive response allowing heterochromatin island formation that confers resistance on surviving wild-type lineages. Here we investigate the mechanism by which Epe1 is regulated in response to stress. Exposure to caffeine or antifungals results in Epe1 ubiquitylation and proteasome-dependent removal of the N-terminal 150 residues from Epe1, generating truncated tEpe1 which accumulates in the cytoplasm. Constitutive tEpe1 expression increases H3K9 methylation over several chromosomal regions, reducing expression of underlying genes and enhancing resistance. Reciprocally, constitutive non-cleavable Epe1 expression decreases resistance. tEpe1-mediated resistance requires a functional JmjC demethylase domain. Moreover, caffeine-induced Epe1-to-tEpe1 cleavage is dependent on an intact cell-integrity MAP kinase stress signalling pathway, mutations in which alter resistance. Thus, environmental changes provoke a mechanism that curtails the function of this key epigenetic modifier, allowing heterochromatin to reprogram gene expression, thereby bestowing resistance to some cells within a population. H3K9me-heterochromatin components are conserved in human and crop plant fungal pathogens for which a limited number of antifungals exist. Our findings reveal how transient heterochromatin-dependent antifungal resistant epimutations develop and thus inform on how they might be countered.
