## Supplemental Table 1 for "Proteasome-dependent truncation of the negative heterochromatin regulator Epe1 mediates antifungal resistance"

### Sheet: Sheet1
Table S1. Strain used in this study
Name	Genotype	Source
972	h- wild type	lab stock
A5885	h- lid2-TAP:ura4+ ura4-D18 leu1-32 ade6-210 his3D	Parental FL201. Gift from Fei Li (Cande lab)
B2835	h- epe1-GFP-KAN	Torres-Garcia, 2020
B3111	S.octosporus wild type	Lab stock
B3204	h- epe1-13Myc-NAT	This study
B3250	S.cerevisiae Sgo1-GFP	Lab stock, gift from Adele Marston
B3826	h- 3xFLAG-epe1-GFP-KAN	Torres-Garcia, 2020
B3827	h- 3xMyc-epe1-GFP-KAN	This study
B3828	h- 100 amino acids deletion from N-terminus of epe1-GFP-KAN	This study
B3829	h- 150 amino acids deletion from N-terminus of epe1-GFP-KAN	This study
B3830	h- 200 amino acids deletion from N-terminus of epe1-GFP-KAN	This study
B4001	h? Ade6P-sfGFP-Ura4-Terminator	Lab stock
B4038	h? epe1-GFP-KAN mts2-1 TS	This study
B4039	h+ epe1-13Myc-NAT mts2-1 TS	This study
B4040	h-sty1Δ::NAT, epe1-GFP-KAN	This study
B4288	h-gad8Δ::NAT epe1-GFP-KAN	This study
B4289	h-pmk1Δ::NAT,epe1-GFP-KAN	This study
B4292	h-atf1Δ::NAT, epe1-GFP-KAN	This study
B4621	h- epe1 deletion by Crispr	Torres-Garcia, 2020
B4782	h- 50 amino acids deletion from N-terminus of epe1-GFP-KAN	This study
B4789	h-pek1Δ::NAT	This study
B4940	h- 101-110 amino acids deletion from epe1-GFP-KAN	This study
B4942	h- 111-120 amino acids deletion from epe1-GFP-KAN	This study
B4944	h- 121-130 amino acids deletion from epe1-GFP-KAN	This study
B5048	h-pmp1Δ::HYG,epe1-GFP-KAN	This study
B5090	h-N-ter 150 amino acids of Epe1 with GFP	This study
B5623	h- 151-170 amino acids deletion from epe1-GFP-KAN	This study
B5625	h- 171-190 amino acids deletion from epe1-GFP-KAN	This study
B5627	h- 190-210 amino acids deletion from epe1-GFP-KAN	This study
B4057	h-clr4Δ::NAT	This study
B5641	h- 100 amino acids deletion from N-terminus of epe1-GFP-KAN, clr4Δ::NAT	This study
B5645	h- 150 amino acids deletion from N-terminus of epe1-GFP-KAN, clr4Δ::NAT	This study
B5650	h- epe1 deletion by Crispr, clr4Δ::NAT	This study
B5654	h- epe1-GFP-KAN, clr4Δ::NAT	This study
B5775	h-hul5Δ::NAT	This study
B5776	h-pub3Δ::NAT	This study
B6243	h- Epe1-13Myc NAT, ddb1Δ::HYG	This study
B6453	h- tEpe1-cd-GFP	This study
B6455	h- Epe1-cd-GFP	This study
B6469	h- hul5Δ::HYG, pub3Δ::NAT	This study
B6483	h- tepe1-GFP resistant colony-1	This study
B6484	h- tepe1-GFP resistant colony-2	This study
B6485	h- tepe1-GFP resistant colony-3	This study
B6486	h- tepe1-GFP resistant colony-4	This study
B6487	h- tepe1-GFP resistant colony-5	This study
B6488	h- tepe1-GFP resistant colony-6	This study
B6489	h- tepe1-GFP resistant colony-7	This study
B6490	h- tepe1-GFP resistant colony-8	This study
B6491	h- tepe1-GFP resistant colony-9	This study
B6492	h- tepe1-GFP resistant colony-10	This study
B6493	h- tepe1-GFP untreated colony-1	This study
B6494	h- tepe1-GFP untreated colony-2	This study
B6495	h- tepe1-GFP untreated colony-3	This study
B6496	h- tepe1-GFP untreated colony-4	This study
