## Supplemental Table 2 for "Proteasome-dependent truncation of the negative heterochromatin regulator Epe1 mediates antifungal resistance"

### Sheet: Sheet1
Reagent or Resource	Source	Identifier
Name	Sequence	Description
Epe1-GFP/Myc-F	AAAATAACATTTATGATTTTGAAGATCACTCTCCTGTTAGGGAAAAATGGGGGCACAGGCTTCGGTCCAGAGGTGCTAGTCGGATCCCCGGGTTAATTAA	C-terminal tagging of epe1+ with GFP/13Myc using Bahler construct-F
Epe1-GFP/Myc-R	CTTAATTATTTGATGAAACCTTCATGATATACTCATAAAATGTGAACTACTCAAGAATCATAAGCACGTGGGGATAAATAGAATTCGAGCTCGTTTAAAC	C-terminal tagging of epe1+ with GFP/13Myc using Bahler construct-R
3x-FLAF-Epe1-HR_F	TTTATAGTTACCTTTTTGCTAGTAAGCAATTAATTTTTGGGACTTTTAAGATGGACTACAAAGACCATGACGGTGATTATAAAGATCATGACATCGACTA	Making 3xFLAG-Epe1-HR-template-F
3x-FLAF-Epe1-HR-R	GAATATCAATGTCTTGATTTATAATGTCATCGTATTCAAGCCAGGAATCGCTGCCTCCTCCCTTGTCATCGTCATCCTTGTAGTCGATGTCATGATCTTT	Making 3xFLAG-Epe1-HR-template-R
3x-Myc-Epe1-HR-F	TAAGCAATTAATTTTTGGGACTTTTAAGATGGAACAAAAACTCATCTCAGAAGAGGATCTGTTGCCAGAACAAAAACTCATCTCAGAAGAGGATCTGTTG	Making 3xMyc-Epe1-HR-template-F
3x-Myc-Epe1-HR-R	TGATTTATAATGTCATCGTATTCAAGCCAGGAATCGCTGCCTCCTCCCAGATCCTCTTCTGAGATGAGTTTTTGTTCTGGCAACAGATCCTCTTCTGAGA	Making 3xMyc-Epe1-HR-template-R
T50-Epe1-HR-F	AACACAGCCATAGAATCTCCTTAGTTTGCATCGCAATTTTATAGTTACCTTTTTGCTAGTAAGCAATTAATTTTTGGGACTTTTAAGATGAAAGAGGAAA	Making HR-template for Epe1∆N50-F
T50-Epe1-HR-R	AGGATTGACGTATTGAGGGTTTATGCAGGATAAATGTGATTTTGTCGCAATAGGAGTTGACTGGTTTCCGCACCATGAAATTTCCTCTTTCATCTTAAAA	Making HR-template for Epe1∆N50-R
T100-Epe1-HR-F	AACACAGCCATAGAATCTCCTTAGTTTGCATCGCAATTTTATAGTTACCTTTTTGCTAGTAAGCAATTAATTTTTGGGACTTTTAAGATGCCTTCCTTTG	Making HR-template for Epe1∆N100-F
T100-Epe1-HR-R	TCTTTTTCGACGACGATTACGACTAAGGCATCGTGATCTTGTTTTGTCTACAGATTGTCTCTCACTGAAGTGAGGCTGTGCAAAGGAAGGCATCTTAAAA	Making HR-template for Epe1∆N100-R
T150-Epe1-HR-F	AACACAGCCATAGAATCTCCTTAGTTTGCATCGCAATTTTATAGTTACCTTTTTGCTAGTAAGCAATTAATTTTTGGGACTTTTAAGATGTTTCGTCGTA	Making HR-template for Epe1∆N150-F
T150-Epe1-HR-R	TGTATCAGACGAAGGAAATATTGTGGGTTCATTAAATCCAGTATCCCTAAAATAACTAAAATTTACACTTTCGGCAGGCATACGACGAAACATCTTAAAA	Making HR-template for Epe1∆N150-R
T200-Epe1-HR-F	AACACAGCCATAGAATCTCCTTAGTTTGCATCGCAATTTTATAGTTACCTTTTTGCTAGTAAGCAATTAATTTTTGGGACTTTTAAGATGCTCGCCCTTG	Making HR-template for Epe1∆N200-F
T200-Epe1-HR-R	GCTGGGCTCGAGGCTCATGTACTTTACCCAACTTTCCATGTCCATTTTATTTGGAATTTGTTTTTGTGTCACAACATCCACAAGGGCGAGCATCTTAAAA	Making HR-template for Epe1∆N200-R
SgRNA-1F	CtagaGGTCTCgGACTGGACTTTTAAGATGGATTCCGTTTcGAGACCcttCC	Golden Gate cloning epe1-sgRNA-1-F
SgRNA-1R	GGaagGGTCTCgAAACGGAATCCATCTTAAAAGTCCAGTCcGAGACCtctaG	Golden Gate cloning epe1-sgRNA-1-R
101-110-Epe1-HR-F	TTCACCTGTCTCGGTAGATACAGAATTTCAGGATACATATTTGCTTGATGCAAGACAATCTGTAGACAAAACAAGATCACGATGTCTTAGTCGTAATCGT	Making HR-template for Epe1∆101-110-F
101-110-Epe1-HR-R	CGACGAAAGCCGTCTTGTGGAAAAGACATGCCAAGTAATCTTTGATGGTTTTTATGAAGATTGGGATGTCTTTTTCGACGACGATTACGACTAAGACATC	Making HR-template for Epe1∆101-110-R
111-120-Epe1-HR-F	TTCACCTGTCTCGGTAGATACAGAATTTCAGGATACATATTTGCTTGATGCACCTTCCTTTGCACAGCCTCACTTCAGTGAGTGTCTTAGTCGTAATCGT	Making HR-template for Epe1∆111-120-F
111-120-Epe1-HR-R	CGACGAAAGCCGTCTTGTGGAAAAGACATGCCAAGTAATCTTTGATGGTTTTTATGAAGATTGGGATGTCTTTTTCGACGACGATTACGACTAAGACACTC	Making HR-template for Epe1∆111-120-R
121-130-Epe1-HR-F	TTCACCTGTCTCGGTAGATACAGAATTTCAGGATACATATTTGCTTGATGCACCTTCCTTTGCACAGCCTCACTTCAGTGAGAGACAATCTGTAGACAAA	Making HR-template for Epe1∆121-130-F
111-130-Epe1-HR-R	CGACGAAAGCCGTCTTGTGGAAAAGACATGCCAAGTAATCTTTGATGGTTTTTATGAAGATTGGGATGTCGTGATCTTGTTTTGTCTACAGATTGTCTCT	Making HR-template for Epe1∆121-130-R
130-150-Epe1-HR-F	GGATACATATTTGCTTGATGCACCTTCCTTTGCACAGCCTCACTTCAGTGAGAGACAATCTGTAGACAAAACAAGATCACGATGTCTTAGTCGTAATCGT	Making HR-template for Epe1∆130-150-F
130-150-Epe1-HR-R	GTGGGTTCATTAAATCCAGTATCCCTAAAATAACTAAAATTTACACTTTCGGCAGGCATACGACGAAATCTTTTTCGACGACGATTACGACTAAGACATC	Making HR-template for Epe1∆130-150-R
SgRNA-2F	CtagaGGTCTCgGACTGGACTTTTAAGATGGATTCCGTTTcGAGACCcttCC	Golden Gate cloning epe1-sgRNA-2-F
SgRNA-2R	GGaagGGTCTCgAAACGGAATCCATCTTAAAAGTCCAGTCcGAGACCtctaG	Golden Gate cloning epe1-sgRNA-2-R
151-170-Epe1-HR-F	CATCCCAATCTTCATAAAAACCATCAAAGATTACTTGGCATGTCTTTTCCACAAGACGGCGAACCCACAATATTTCCTTCGTCTGATACACAAAATACGC	Making HR-template for Epe1∆151-170-F
151-170-Epe1-HR-R	TTTTTGTGTCACAACATCCACAAGGGCGAGCGGACAATCATAACCAATTAAAGTAGCGATTTTACTCAGATTTAGTTGtCGCGTATTTTGTGTATCAGAC	Making HR-template for Epe1∆151-170-R
171-190-Epe1-HR-F	TTACTTGGCATGTCTTTTCCACAAGACGGCTTTCGTCGTATGCCTGCCGAAAGTGTAAATTTTAGTTATTTTAGGGATACTGGATTTAATATCGCTACTT	Making HR-template for Epe1∆171-190-F
171-190-Epe1-HR-R	ACTTTCCATGTCCATTTTATTTGGAATTTGTTTTTGTGTCACAACATCCACAAGGGCGAGCGGACAATCATAACCAATTAAAGTAGCGATATTAAATCCA	Making HR-template for Epe1∆171-190-R
191-210-Epe1-HR-F	TTTAGTTATTTTAGGGATACTGGATTTAATGAACCCACAATATTTCCTTCGTCTGATACACAAAATACGCGACAACTAAATCTGAGTAAACAAATTCCAA	Making HR-template for Epe1∆191-210-F
191-210-Epe1-HR-R	GCTCAAGACGTCGTATATTCGACCACGTTTGCTGGGCTCGAGGCTCATGTACTTTACCCAACTTTCCATGTCCATTTTATTTGGAATTTGTTTACTCAGA	Making HR-template for Epe1∆191-210-R
SgRNA-3F	CtagaGGTCTCgGACTGGACTTTTAAGATGGATTCCGTTTcGAGACCcttCC	Golden Gate cloning epe1-sgRNA-3-F
SgRNA-3R	GGaagGGTCTCgAAACGGAATCCATCTTAAAAGTCCAGTCcGAGACCtctaG	Golden Gate cloning epe1-sgRNA-3-R
Epe1-KO-HR-F	GTGAACTACTCAAGAATCATAAGCACGTGGGGATAAATATTCAATGGTAGCCGAAGGAAATAAAAAGTGCCGAGGTACTTCTTAAAAGTCCCAAAAATTA	Making HR-template for Epe1∆-F
Epe1-KO-HR-R	CCATAGAATCTCCTTAGTTTGCATCGCAATTTTATAGTTACCTTTTTGCTAGTAAGCAATTAATTTTTGGGACTTTTAAGAAGTACCTCGGCACTTTTTA	Making HR-template for Epe1∆-R
N150-Tag-F	GTAATCGTCGTCGAAAAAGACATCCCAATCTTCATAAAAACCATCAAAGATTACTTGGCATGTCTTTTCCACAAGACGGCCGGATCCCCGGGTTAATTAA	tagging N-terminal 150 amino acids of Epe1 with Bahler cassette
N150-Tag-R	TTTCAATGACTCCATTGTGTGTTATGTAGTCCATAAATCATTTTAGGACGATCGTAGTTTAAAAGCAAACAACGAGTCAAGAATTCGAGCTCGTTTAAAC	tagging N-terminal 150 amino acids of Epe1 with Bahler cassette
Pek1-KO-F	ACTTTTGGACTTGGTATCAGTCATCTCTTGTCACTCTTTCTACAAATTGAAAAAATATCGAAGAAAGCGCCCATGCCTCTCGGATCCCCGGGTTAATTAA	KO of pek1 with Bahler construct - F
Pek1-KO-R	TCCAATGTAAAGAAATTTAGCATAAGAATTTTCAAACAGAATTTATCAACTTACAGTGCTAACATATGACACTATTTCTTGAATTCGAGCTCGTTTAAAC	KO of pek1 with Bahler construct - R
Pmk1-KO-F	CAAGTGATGTACTGTAGTTTTTTCCACATCCCTTTTGCCAAACAGCTAAAAATTCAAGTTGCATGCTATAAGTCGCAAGGCGGATCCCCGGGTTAATTAA	KO of pmk1 with Bahler construct - F
Pmk1-KO-R	AAAATGAGAAAACGCAATGAATGATTTGTATGCAAATGTTACCGTAAAAAGGCTCAATAAAACCAGCTGCTGCCAATGTAGAATTCGAGCTCGTTTAAAC	KO of pmk1 with Bahler construct - R
Pmp1-KO-F	GACGTGCATTGAAGTCCTCAACAAATATAGAACGAAAAGAGTCTTCCTTACAACCGCTTCGATCAAAACTTCCTTTGAGACGGATCCCCGGGTTAATTAA	KO of pmp1 with Bahler construct - F
Pmp1-KO-R	GAGTATAAAAACCAACTTACAACGGAACTTGAATAGACAAAATTTCCCTTTTTTTATGTATTTATAAATAATTGGCATTGGAATTCGAGCTCGTTTAAAC	KO of pmp1 with Bahler construct - R
gad8-KO-F	TTAAAAGAAAAGATAGAGGGAAAGCGAGCTTTTAAAAATCAGTTCATTTTTTTTTTCTACTCCAAACAGACGTTACCGAACGGATCCCCGGGTTAATTAA	KO of gad8 with Bahler construct - F
gad8-KO-R	ATGTAAAAGAGGCAAGAAAAGCGGCATGTATGAGTAAAAATGAGAAAACTTTCAAAATAAACAAAGAAGTGTCAAATTCAGAATTCGAGCTCGTTTAAAC	KO of gad8 with Bahler construct - R
atf1-KO-F	TTCGTTATTTAAGCGTGTGTGATTTTTAACGTCATCTCTTAATACATTTTGTCAAGTGTTAAAGCATAAATTCTTCAATTCGGATCCCCGGGTTAATTAA	KO of atf1 with Bahler construct - F
atf1-KO-R	AGGGAAAGTCAAAGGGAAGTAAAAACGTTATTCTTCATTACAACCATCACAGACTGAGACCTTTTCAGATCAAAAACAGTGAATTCGAGCTCGTTTAAAC	KO of atf1 with Bahler construct - R
sty1-KO-F	TACTTTTCGATATAGACGAAGGACGCTTAAATTTTTGAGATTATTGTTGAATAGTCCTTTTTGTAACCAGTTTGAATAAACGGATCCCCGGGTTAATTAA	KO of sty1 with Bahler construct - F
sty1-KO-R	TAAATATGATACACGTGAACAAAATAGAGTAATCATAACATACCCCGAGAACAACTTTTAAGGCTTTATCTACAACTTGTGAATTCGAGCTCGTTTAAAC	KO of sty1 with Bahler construct - R
Epe1-qRT1F	CCTGGCTTGAATACGATGACA	Epe1 qRT-PCR
Epe1-qRT1R	TGTACACCAACGCAGAGAGT	Epe1 qRT-PCR
Epe1-qRT2F	TCTGCGTTGGTGTACACTCT	Epe1 qRT-PCR
Epe1-qRT2R	GAGTTGACTGGTTTCCGCAC	Epe1 qRT-PCR
Epe1-qRT3F	GCAAGCTTATGGAGTGGACG	Epe1 qRT-PCR
Epe1-qRT3R	AAGCAGGCAAACTCGTTAGA	Epe1 qRT-PCR
Epe1-qRT4F	GCGAAAATACGGACACCACA	Epe1 qRT-PCR
Epe1-qRT4R	TTCAGCATCAGAATTCGCCG	Epe1 qRT-PCR
Epe1-qRT5F	CCTATTACGTCCGGAAGCCT	Epe1 qRT-PCR
Epe1-qRT5R	TACTCACCCAACGCAAAGGA	Epe1 qRT-PCR
Epe1-qRT6F	AAAAGTTTGGCGCCTGGATT	Epe1 qRT-PCR
Epe1-qRT6R	CAGGTTTAGGCCCCGAATCT	Epe1 qRT-PCR
q-act1-F	GGTTTCGCTGGAGATGATG	qPCR act1 - F
q-act1-R	ATACCACGCTTGCTTTGAG	qPCR act1- R
q-dg-F	AATTGTGGTGGTGTGGTAATAC	qPCR dg repeats - F
q-dg-R	GGGTTCATCGTTTCCATTCAG	qPCR dg repeats - R
q-IRC-F	tgctgaatgtaaccaacatca	qPCR cen-IRC-L1
q-IRC-R	gcctcaattgcctattagtgct	qPCR cen-IRC-R1
q-tlh-F	GGATAAGCCAATCATCGTTGAG	qPCR tlh2 - F
q-tlh-R	GTAGTTGACGCTCCTTGGAAG	qPCR tlh2 - R
ncRNA394-F	TGCTGTAGTGATGCAGAGGAG	qPCR ncRNA.393+ - F
ncRNA394-R	GCGGCCATTTTGTTTACATTCC	qPCR ncRNA.393+ - R
ssm4-F	AAGCCCATTGACCTTTGCCT	qPCR ssm4 - F
ssm4-R	AGGCCAGCTGCTTTTCTACT	qPCR ssm4 - R
avl9-F	CAAGTCCAAGCGCTCATTCG	qPCR avl9 - F
avl9-R	AATGAGCGGAAAGCCTGTGT	qPCR avl9 - R
mei4-F	CGGAGCCTTTGTTGATCAGC	qPCR mei4 - F
mei4-R	CGCACTTGAGTAGCCACTTG	qPCR mei4 - R
q-ura4-F	TTGCTTCTTGGGCTCATATC	qPCR ura4 - F
q-ura4-R	CCACGTCCCAAAGGTAAAC	qPCR ura4 - R
q-CEN4-F	CCGAGGCTTTCATAGCTTA	qPCR S. cerevisiae CEN4 – F (for GFP spike-in qChIP)
q-CEN4-R	ACCGGAAGGAAGAATAAGAA	qPCR S. cerevisiae CEN4 – R(for GFP spike-in qChIP)
N150-Tag-F	GTAATCGTCGTCGAAAAAGACATCCCAATCTTCATAAAAACCATCAAAGATTACTTGGCATGTCTTTTCCACAAGACGGCCGGATCCCCGGGTTAATTAA	tagging N-terminal 150 amino acids of Epe1 with Bahler cassette
N150-Tag-R	TTTCAATGACTCCATTGTGTGTTATGTAGTCCATAAATCATTTTAGGACGATCGTAGTTTAAAAGCAAACAACGAGTCAAGAATTCGAGCTCGTTTAAAC	tagging N-terminal 150 amino acids of Epe1 with Bahler cassette
N150-Tag-chkF	CTTGATGCACCTTCCTTTGC	checking Epe1 N-terminal 150 amino acid tagging F
pFa6AR	GGTTGTTTATGTTCGGATGTG	checking Epe1 N-terminal 150 amino acid tagging R
ST-161	CCCAATTGTTGTGATTGCTG	qPCR S. octosporus CEN3 heterochromatin – F (for H3K9me2 spike- in qChIP)
ST-162	GCGGATGCAGTATTTCGTTT	qPCR S. octosporus CEN3 heterochromatin –R (for H3K9me2 spike- in qChIP)
hul5-KO-F	TTTTTATATTTGCTTTTTTACACTTGTGAGTTCTGTATTTGATACCTAAAAACCGCATTGATATAAGAAATTTTTGAAGACGGATCCCCGGGTTAATTAA	KO of hul5 with Bahler construct - F
hul5-KO-R	GTAAAGCGTTTTATATTATAAAGAAAATAAAAGGAAATAGTTTAAAAATATTCGACAGAACGGTTCTTAGATCAGGTTGAGAATTCGAGCTCGTTTAAAC	KO of hul5 with Bahler construct - R
pub3-KO-F	TTACATATTGAAGGTTTCGTGAAGTTTCGCGACTTTCACCTCTCCGCTTAGAGGAATCCAAGTAATTATATGTTAAGAACCGGATCCCCGGGTTAATTAA	KO of pub3 with Bahler construct - F
pub3-KO-R	TTTCTTACTTTAAAGAAAAAAATTTTTAATTCATACAATAGACTTCGTTGAGTGATTATGAAATTTCAAGATTGTTGTCAGAATTCGAGCTCGTTTAAAC	KO of pub3 with Bahler construct - R
epe1-cd F	GGTTCCTTTGCGTTGGGTGAGTATCCCCATGTTGATACTTACTGCTTAATGTCAGCAGAAAACTCGTATACTGAATTCGCTATTGAATTTGGTGGATCCT	Making HR-template for catalytic dead mutations-F
epe1-cd R	TGTATAAGCTTCCCAATTCTTAGATGTTCCTGGAATAAGGTAAAATATCGCACATCCGTCTAGAATATTGTAGTAAGCTGAGGATCCACCAAATTCAATA	Making HR-template for catalytic dead mutations-R
SgRNA-3F	CtagaGGTCTCgGACTTACTTACTGCTTAATGTCAGGTTTcGAGACCcttCC	Golden Gate cloning epe1-sgRNA-3-F for cataylytic mutations
SgRNA-3R	GGaagGGTCTCgAAACCTGACATTAAGCAGTAAGTAAGTCcGAGACCtctaG	Golden Gate cloning epe1-sgRNA-3-R for cataylytic mutations
