## Supplemental Table 3 for "Proteasome-dependent truncation of the negative heterochromatin regulator Epe1 mediates antifungal resistance"

### Sheet: Epe1+CAF
Supplemental Table 3. Proteins enriched with Epe1-GFP by proteomic analysis of extracts from cells untreated or treated with caffeine
Significant	Confidence	Enrichment	Protein IDs
+	6.39361	-5.85281	SPCC1223.09|SPCC1223.09|III|uricase
+	4.92543	-5.07837	SPAC1002.19|urg1|I|GTP
+	4.29923	-4.49153	SPAC1002.17c|urg2|I|uracil
+	5.81058	-3.87118	SPACUNK4.17|SPACUNK4.17|I|NAD
+	7.10186	-3.63656	SPAC1B3.06c|SPAC1B3.06c|I|UbiE
+	3.00943	-3.45649	SPCC70.03c|SPCC70.03c|III|proline
+	3.27629	-3.03445	SPCC16C4.10|SPCC16C4.10|III|6-phosphogluconolactonase
+	2.17304	-2.94153	SPBC14C8.06|arc1|II|ARP2/3
+	2.04188	-2.82618	SPAC13G6.06c|gcv2|I|glycine
+	3.22832	-2.77698	SPAC23G3.02c|sib1|I|ferrichrome
+	4.69293	-2.76431	SPCC965.06|osr2|III|aldo-keto
+	2.17629	-2.71178	SPCC1739.09c|cox13|III|cytochrome
+	4.12051	-2.70182	SPAC56F8.10|met9|I|methylenetetrahydrofolate
+	2.38695	-2.68837	SPBC119.03|SPBC119.03|II|human
+	9.14971	-2.56938	SPBC8D2.18c|SPBC8D2.18c|II|adenosylhomocysteinase
+	2.2177	-2.54025	SPCC11E10.01|SPCC11E10.01|III|cystathionine
+	2.53365	-2.51004	SPBC2D10.05|exg3|II|glucan
+	2.50467	-2.44781	SPBC36B7.02|SPBC36B7.02|II|Svf1
+	1.51988	-2.4215	SPCC965.07c|gst2|III|glutathione;SPCC191.09c|gst1|III|glutathione
+	2.76764	-2.42066	SPAC3C7.05c|mug191|I|alpha-1,6-
+	3.30994	-2.40227	SPAC13C5.05c|SPAC13C5.05c|I|N-acetylglucosamine-PO4
+	3.72759	-2.36737	SPBC11B10.04c|mrps28|II|mitochondrial
+	1.8797	-2.36168	SPAC56E4.03|SPAC56E4.03|I|aromatic
+	6.31546	-2.35939	SPAC22F3.07c|atp20|I|F0-ATPase
+	4.57415	-2.35429	SPAC1687.04|mcb1|I|MCM
+	2.36553	-2.31247	SPAC17A5.16|ftp105|I|Ubp5
	1.03418	-2.31161	SPBC30D10.08|mgm101|II|mitochondrial
+	2.53258	-2.29866	SPBC1604.01|egt1|II|Ergothioneine
+	3.92651	-2.29526	SPBC1289.14|SPBC1289.14|II|adducin
+	2.89248	-2.28974	SPBC31F10.16|cfp1|II|ChAPs
+	6.06306	-2.28394	SPAC1F3.05|gga21|I|Golgi
+	1.84311	-2.22152	SPCC1672.06c|asp1|III|inositol
+	2.62272	-2.20069	SPAC17H9.07|SPAC17H9.07|I|signal
+	2.19989	-2.1636	SPBC28E12.03|rga4|II|Rho-type
+	1.85423	-2.12687	SPCC338.14|ado1|III|adenosine
+	1.68432	-2.10833	SPAC19B12.02c|gas1|I|cell
+	2.55227	-2.1046	SPACUNK4.10|SPACUNK4.10|I|glyoxylate
+	1.96486	-2.09115	SPBC27B12.08|sip1|II|Pof6
+	2.7474	-2.08302	SPAP8A3.12c|tpp2|I|tripeptidyl-peptidase
+	3.708	-2.07631	SPBC56F2.11|met6|II|homoserine
+	2.48326	-2.06026	SPBC2G2.11|myr1|II|N-myristoyltransferase
+	2.08434	-2.05113	SPAPB1A10.12c|alo1|I|D-arabinono-1,4-lactone
+	1.53192	-2.01214	SPCC18B5.07c|nup61|III|nucleoporin
+	2.35709	-2.0117	SPBC1861.05|SPBC1861.05|II|pseudouridine-metabolizing
+	2.95092	-1.962	SPBC12C2.05c|bzz1|II|diacylglycerol
+	2.10224	-1.96071	SPBP16F5.08c|SPBP16F5.08c|II|flavin
+	1.75711	-1.95348	SPAC513.07|SPAC513.07|I|flavonol
+	2.84914	-1.92972	SPAPB24D3.08c|SPAPB24D3.08c|I|NADP-dependent
+	3.63657	-1.90832	SPAC17G8.14c|pck1|I|protein
+	4.68762	-1.88727	SPCC830.07c|psi1|III|DNAJ
+	6.43485	-1.88665	SPAC2E1P3.04|cao1|I|copper
+	1.51728	-1.87307	SPACUNK12.02c|cmk1|I|calcium/calmodulin-dependent
+	2.81764	-1.85226	SPACUNK4.15|SPACUNK4.15|I|2',3'-cyclic-nucleotide
+	2.67514	-1.84567	SPBP16F5.04|ubc7|II|ubiquitin
+	2.23659	-1.84205	SPAC31G5.14|gcv1|I|glycine
+	4.62017	-1.82831	SPBC902.04|rmn1|II|RNA-binding
+	2.4281	-1.82203	SPAC1486.07c|mrpl19|I|mitochondrial
+	2.08467	-1.82175	SPBC800.03|clr3|II|histone
+	1.16871	-1.81889	SPAC30D11.14c|SPAC30D11.14c|I|RNA-binding
+	2.47029	-1.81305	SPAC1952.08c|SPAC1952.08c|I|pyridoxamine
+	1.99723	-1.79825	SPAC25H1.07|emc1|I|ER
+	3.75744	-1.7884	SPBC725.08|pir2|II|zf-C2H2
+	5.8749	-1.78257	SPBC215.11c|SPBC215.11c|II|aldo/keto
+	5.29831	-1.77721	SPBC30D10.17c|smi1|II|cell
+	3.15116	-1.77343	SPCC18.15|dph7|III|WD
+	3.38847	-1.7518	SPBPB2B2.12c|gal10|II|UDP-glucose
+	1.59922	-1.74846	SPBC13A2.02|nup82|II|nucleoporin;REV__SPAC323.05c|mtq2|I|protein
+	1.92056	-1.74157	SPAC13G7.13c|msa1|I|RNA-binding
+	2.1823	-1.73041	SPAC1F7.09c|dal2|I|allantoicase
+	7.7338	-1.7291	SPBC16G5.08|trp4|II|phosphoribosylanthranilate
+	2.35886	-1.70741	SPAC26F1.14c|aif1|I|apoptosis-inducing
+	2.146	-1.69803	SPAC20H4.10|ufd2|I|ubiquitin-protein
+	2.00078	-1.69628	SPAC926.06c|SPAC926.06c|I|leucine-rich
+	2.95532	-1.66451	SPAC6B12.07c|SPAC6B12.07c|I|ubiquitin-protein
+	2.63105	-1.65522	SPAC1071.12c|stp1|I|protein
+	1.91098	-1.65432	SPAC26F1.10c|pyp1|I|tyrosine
+	2.16257	-1.64947	SPBC16A3.12c|SPBC16A3.12c|II|triglyceride
+	1.65497	-1.64754	SPBP8B7.05c|nce103|II|carbonic
+	2.08024	-1.63979	SPAC22A12.10|ept1|I|diacylglycerol
+	7.06267	-1.63874	SPAC4G9.12|idn1|I|gluconokinase
+	2.30922	-1.63614	SPCC663.03|pmd1|III|leptomycin
+	1.89467	-1.63522	SPBC16A3.02c|SPBC16A3.02c|II|mitochondrial
+	2.81694	-1.62184	SPCC132.04c|gdh2|III|NAD-dependent
+	8.52154	-1.60904	SPBC839.16|thf1|II|C1-5,6,7,8-tetrahydrofolate
+	6.78713	-1.59268	SPBC26H8.03|cho2|II|phosphatidylethanolamine
+	1.18512	-1.59033	SPBC29A3.03c|gid2|II|GID
+	7.95362	-1.57138	SPAC4F8.14c|hcs1|I|3-hydroxy-3-methylglutaryl-CoA
+	5.22959	-1.56849	SPAC9E9.06c|SPAC9E9.06c|I|threonine
+	1.22138	-1.53495	SPCC1450.11c|cek1|III|serine/threonine
+	1.33141	-1.53053	SPCC1753.04|tol1|III|3'(2'),5'-bisphosphate
+	2.01305	-1.5237	SPAC1A6.10|tcd1|I|tRNA
+	2.59074	-1.49358	SPCC962.01|SPCC962.01|III|C2
+	2.55692	-1.48624	SPBC646.08c|SPBC646.08c|II|oxysterol
+	1.30036	-1.48354	SPAC1142.06|get3|I|GET
+	5.5317	-1.47299	SPAC9.02c|SPAC9.02c|I|polyamine
+	4.9317	-1.4682	SPAC869.02c|yhb1|I|nitric
+	1.52046	-1.46717	SPAC2C4.14c|ppk11|I|PAK-related
+	3.00172	-1.44432	SPAC17G6.14c|uap56|I|TREX
+	5.36378	-1.44385	SPBC16G5.05c|scs2|II|VAP
+	4.96423	-1.43816	SPAC2F7.11|nrd1|I|RNA-binding
+	1.13918	-1.43102	SPAC12G12.09|eti1|I|conserved
+	4.91374	-1.42742	SPBC215.09c|erg10|II|acetyl-CoA
+	4.6097	-1.41375	SPCC1795.05c|ura6|III|uridylate
+	1.16643	-1.41223	SPBC23E6.05|arx1|II|ribosomal
+	2.9303	-1.41029	SPBP4H10.17c|SPBP4H10.17c|II|carboxyl
+	7.15396	-1.40582	SPBC26H8.11c|SPBC26H8.11c|II|thioesterase
+	7.64801	-1.40288	SPAC30C2.08|SPAC30C2.08|I|conserved
+	3.21476	-1.40005	SPBC16C6.10|chp2|II|HP1
+	1.65877	-1.39509	SPAC11D3.15|SPAC11D3.15|I|5-oxoprolinase
+	1.39552	-1.39421	SPBC1271.04c|SPBC1271.04c|II|eIF-5A-deoxyhypusine
+	5.2774	-1.38575	SPCPB16A4.05c|ure7|III|urease
+	1.29308	-1.38551	SPAC23C11.13c|hpt1|I|xanthine
+	1.99883	-1.37192	SPCC1322.05c|lap2|III|vacuolar
+	4.35175	-1.36826	SPBC660.16|SPBC660.16|II|phosphogluconate
+	2.54546	-1.36688	SPAC589.05c|SPAC589.05c|I|tRNA
+	2.26076	-1.36564	SPBC1709.07|erg27|II|3-keto
+	6.18843	-1.36193	SPCC338.05c|mms2|III|ubiquitin
+	3.00941	-1.3612	SPAC22E12.16c|pik1|I|1-phosphatidylinositol
+	1.29589	-1.36048	SPAC6G9.11|syb1|I|SNAP
+	4.82222	-1.35389	SPAC6C3.08|nas6|I|proteasome
+	4.43312	-1.34762	SPAC6F6.11c|SPAC6F6.11c|I|pyridoxine-pyridoxal-pyridoxamine
+	1.29792	-1.34452	SPBC577.08c|txl1|II|thioredoxin-like
+	2.2669	-1.34294	SPBC23E6.10c|mri1|II|methylthioribose-1-phosphate
+	1.28353	-1.33513	SPCC74.03c|ssp2|III|AMP-activated
+	2.2662	-1.33469	SPAC6G9.08|ubp6|I|ubiquitin
+	4.96087	-1.33435	SPBC947.01|knk1|II|AAA
+	2.05756	-1.32377	SPAC10F6.13c|caa1|I|cytoplasmic
+	1.25519	-1.32182	SPBC29A10.06c|ely5|II|nuclear
+	4.6079	-1.31675	SPAPB1A11.03|SPAPB1A11.03|I|cytochrome
+	1.5089	-1.31421	SPAC1805.16c|SPAC1805.16c|I|purine
+	2.24957	-1.28694	SPBPB2B2.13|gal1|II|galactokinase
+	3.44624	-1.2858	SPAC23C4.02|crn1|I|actin
+	1.79163	-1.27505	SPAPB8E5.03|mae1|I|malic
+	7.28583	-1.27476	SPAC1B3.01c|SPAC1B3.01c|I|uracil
+	1.37231	-1.26887	SPBC21C3.15c|SPBC21C3.15c|II|aldehyde
+	1.68451	-1.26716	SPAC806.07|ndk1|I|nucleoside
+	4.28023	-1.26272	SPBC3F6.03|trr1|II|thioredoxin
+	2.00464	-1.2569	SPBC947.13|rba50|II|RNA
+	1.93102	-1.25594	SPAC57A10.02|cdr2|I|serine/threonine
+	1.17875	-1.25165	SPBP35G2.10|mit1|II|SHREC
+	1.65077	-1.24753	SPCC330.05c|ura4|III|orotidine
+	2.20364	-1.23719	SPAC57A10.05c|pof1|I|F-box/WD
+	6.92289	-1.23306	SPAC19A8.15|trp2|I|tryptophan
+	3.06657	-1.2296	SPAC22F8.05|SPAC22F8.05|I|alpha,alpha-trehalose-phosphate
+	2.18348	-1.22703	SPAC521.03|SPAC521.03|I|short
+	4.4979	-1.22044	SPBC18E5.01|SPBC18E5.01|II|cycloisomerase
+	4.65008	-1.21793	SPBPB21E7.07|aes1|II|enhancer
+	4.05289	-1.21479	SPBC12C2.04|SPBC12C2.04|II|NAD
+	4.93972	-1.21247	SPBC25H2.16c|gga22|II|Golgi
+	1.64581	-1.2116	SPAC1002.03c|gls2|I|glucosidase
+	1.543	-1.2085	SPAPB2B4.04c|pmc1|I|vacuolar
+	1.20866	-1.20051	SPBC12C2.08|dnm1|II|mitochondrial
+	5.3286	-1.19945	SPBC115.03|SPBC115.03|II|gfo/idh/mocA
+	1.94938	-1.19269	SPBC337.16|cho1|II|phosphatidyl-N-dimethylethanolamine
+	2.97759	-1.17847	SPCC4B3.06c|SPCC4B3.06c|III|NADPH-dependent
+	1.28866	-1.17805	SPBC530.03c|bag102|II|BAG
+	3.10941	-1.17724	SPAC2F7.05c|tif5|I|translation
+	4.19522	-1.17264	SPAC13C5.01c|pre9|I|20S
+	1.9817	-1.16851	SPCC1223.11|ptc2|III|protein
+	4.91616	-1.1647	SPBC13G1.02|mpg2|II|mannose-1-phosphate
+	5.71375	-1.16097	SPBC32H8.12c|act1|II|actin
+	5.48658	-1.14309	SPBC582.09|pex11|II|peroxisomal
+	7.08885	-1.14042	SPBC428.02c|eca39|II|branched
+	4.97258	-1.14023	SPBP8B7.17c|SPBP8B7.17c|II|phosphomethylpyrimidine
+	1.26079	-1.1251	SPCP1E11.02|ppk38|III|Ark1/Prk1
+	1.74399	-1.12115	SPAC22A12.07c|ogm1|I|protein
+	2.37667	-1.11776	SPCC622.12c|gdh1|III|NADP-specific
+	3.11495	-1.11599	SPBC2F12.10|SPBC2F12.10|II|mitochondrial
+	5.557	-1.10792	SPBC776.09|ste13|II|ATP-dependent
+	5.39942	-1.10668	SPBC3E7.16c|leu3|II|2-isopropylmalate
+	2.08133	-1.10092	SPCC576.03c|tpx1|III|thioredoxin
+	1.59525	-1.09627	SPCC622.10c|sec5|III|exocyst
+	6.15878	-1.0953	SPBC32F12.10|SPBC32F12.10|II|phosphoglucomutase
+	6.88389	-1.08473	SPBC902.05c|idh2|II|isocitrate
+	1.82676	-1.08168	SPCC613.08|SPCC613.08|III|CDK
+	1.20295	-1.08141	SPBC23G7.10c|SPBC23G7.10c|II|NADH-dependent
+	5.19534	-1.07912	SPBC947.15c|nde1|II|mitochondrial
+	2.86882	-1.07888	SPAC139.01c|ath2|I|Ath1
+	1.97624	-1.07289	SPCC757.08|rrp45|III|exosome
+	1.28594	-1.07238	SPAC4D7.12c|fet5|I|predicted
+	3.26455	-1.06874	SPCC306.08c|mdh1|III|malate
+	3.18019	-1.06681	SPBC27.08c|sua1|II|sulfate
+	1.91091	-1.05172	SPAPB1A10.09|ase1|I|antiparallel
+	4.16431	-1.03827	SPBC713.02c|ubp15|II|ubiquitin
+	1.34682	-1.03461	SPAC23G3.07c|snf30|I|SWI/SNF
+	1.73306	-1.02943	SPAPJ696.01c|vps17|I|retromer
+	1.65228	-1.01832	SPBC12C2.07c|srm1|II|spermidine
+	1.5796	-1.01515	SPCC1442.06|pre8|III|20S
+	1.87445	-1.01388	SPAC227.14|yfh7|I|uridine
+	3.84972	-1.01376	SPBP35G2.14|puf2|II|pumilio
+	4.53528	-1.01267	SPAPYUG7.05|SPAPYUG7.05|I|delta-1-pyrroline-5-carboxylate
+	4.70753	-1.00178	SPAC6F6.10c|arc2|I|ARP2/3
+	3.36001	-1.00166	SPAPB1E7.05|gde1|I|glycerophosphoryl
+	2.31012	-1.00134	SPAC4F10.18|nup37|I|WD
+	4.27111	-1.00042	SPAC323.02c|pup2|I|20S

### Sheet: Epe-CAF
Significant	Confidence	Enrichment	Protein IDs
+	5.42536	5.76511	SPBC36B7.08c|SPBC36B7.08c|II|nucleosome
+	5.96758	5.09964	SPBC14C8.14c|pol5|II|DNA
+	8.37074	4.79661	SPCC1235.14|ght5|III|hexose
+	4.18932	4.72365	SPBC800.10c|SPBC800.10c|II|EPS15
+	6.64795	4.26096	SPBC21C3.16c|spt4|II|DSIF
+	3.76831	4.11334	SPAC3C7.12|tip1|I|CLIP170
+	3.61842	4.06918	SPBC3B9.07c|rpa43|II|DNA-directed
+	5.96341	3.99612	SPBC23G7.15c|rpp202|II|60S
+	3.02281	3.92684	SPCC1620.09c|tfg1|III|transcription
+	3.32143	3.732	SPAC1F7.01c|spt6|I|nucleosome
+	3.06328	3.69793	SPAC222.09|seb1|I|RNA-binding
+	3.26868	3.68435	SPAC23H4.15|tsr1|I|ribosome
+	2.19097	3.59534	SPAC9E9.13|wos2|I|p23
+	4.07718	3.58209	SPAC1486.05|nup189|I|nucleoporin
+	3.43807	3.5753	SPBC2G2.13c|dcd1|II|deoxycytidylate
+	2.55718	3.52227	SPBC8D2.10c|rmt3|II|type
+	6.83186	3.49018	SPAC22E12.07|rna1|I|Ran
+	4.20623	3.46361	SPBC1198.13c|tfg2|II|transcription
+	4.16729	3.43045	SPBC1718.03|ker1|II|DNA-directed
+	4.27931	3.39138	SPCC550.15c|SPCC550.15c|III|ribosome
+	2.75925	3.34607	SPAC7D4.10|vma13|I|V-type
+	7.79038	3.24147	SPCC553.11c|toa2|III|transcription
+	3.76483	3.14885	SPBC3B8.09|utp3|II|U3
+	3.7056	3.14566	SPBC4B4.09|usp105|II|U1
+	3.06504	3.05216	SPAC17G8.03c|dpb3|I|DNA
+	3.29909	3.01107	SPCC126.03|pus1|III|tRNA
+	3.18181	2.89939	SPAC3F10.17|ltv1|I|ribosome
+	3.86103	2.88218	SPBC4F6.07c|mak5|II|ATP-dependent
+	2.19313	2.87483	SPAC23H3.15c|SPAC23H3.15c|I|Schizosaccharomyces
+	5.48719	2.82484	SPBC2F12.05c|SPBC2F12.05c|II|sterol
+	5.30862	2.79709	SPAC23C4.19|spt5|I|DSIF
+	2.90046	2.69206	SPAC23A1.17|bbc1|I|WIP
+	4.10058	2.65131	SPAC17A5.14|exo2|I|exonuclease
+	2.66709	2.61575	SPAC19G12.14|its3|I|1-phosphatidylinositol-4-phosphate
+	2.34696	2.6135	SPBC106.10|pka1|II|cAMP-dependent
+	4.88027	2.56407	SPAC3A12.13c|hcr1|I|translation
+	2.90974	2.55044	SPCC1827.05c|SPCC1827.05c|III|nucleolar
+	5.48764	2.52072	SPAC16C9.03|nmd3|I|export
+	4.27215	2.47729	SPAC22G7.05|kri1|I|ribosome
+	3.72584	2.45646	SPAC8C9.10c|rrp14|I|ribosome
+	3.13254	2.42654	SPBC6B1.10|prp17|II|splicing
+	1.33872	2.42241	SPBC19C2.14|smd3|II|Sm
+	5.81969	2.4016	SPBC1711.16|pwp1|II|WD
+	1.61027	2.39979	SPCC191.01|SPCC191.01|III|Schizosaccharomyces
+	3.25323	2.38488	SPAC688.07c|rng10|I|Schizosaccharomyces
+	2.71205	2.37767	SPBC30D10.02|ncb2|II|transcription
+	4.69104	2.36813	SPBC4F6.14|nop4|II|RNA-binding
+	5.85114	2.34971	SPAC8C9.03|cgs1|I|cAMP-dependent
+	2.13503	2.34084	SPAC22F8.10c|sap145|I|U2
+	2.80333	2.29465	SPAC24B11.13|hem3|I|hydroxymethylbilane
+	5.01783	2.2937	SPAC2G11.14|taf111|I|transcription
+	3.35103	2.28997	SPBC646.13|sds23|II|PP2A-type
+	4.66082	2.27971	SPAC637.09|SPAC637.09|I|ribonuclease
+	1.35315	2.27123	SPAC4A8.12c|sds22|I|protein
+	2.39717	2.2417	SPBC25B2.05|mis3|II|rRNA
+	3.11058	2.215	SPBC1711.07|rrb1|II|WD
+	2.4794	2.14703	SPBC887.03c|noc3|II|Noc2p-Noc3p
+	7.43539	2.12177	SPBC4C3.05c|nuc1|II|DNA-directed
+	3.1569	2.11071	SPAC1002.10c|sgt1|I|SGT1
+	2.45403	2.08986	SPBC3B9.18c|vma7|II|V-type
+	2.43186	2.05957	SPAC644.12|cdc5|I|splicing
+	3.33878	2.04485	SPAC16E8.06c|nop12|I|RNA-binding
+	2.54346	2.00818	SPAC13C5.02|dre4|I|splicing
+	2.65965	2.00616	SPAC144.06|apl5|I|AP-3
+	3.71372	2.00615	SPAC1782.09c|clp1|I|Cdc14-related
+	1.55568	2.00558	SPAC3G6.04|rnp24|I|RNA-binding
+	2.25174	1.99783	SPCC162.07|ent1|III|epsin
+	2.04396	1.99637	SPACUNK4.14|mdb1|I|BRCT
+	2.60729	1.97639	SPAC13F5.02c|taf7|I|transcription
+	4.0669	1.95893	SPAC31A2.07c|dbp10|I|ATP-dependent
+	2.1441	1.95386	SPBP4G3.02|pho1|II|acid
+	2.47873	1.95359	SPCP1E11.08|nsa2|III|ribosome
+	1.68721	1.94821	SPAC1687.11|spb1|I|rRNA
+	2.01932	1.94781	SPAC644.16|rna15|I|RNA-binding
+	1.93204	1.94148	SPAC22F8.09|rrp16|I|rRNA
+	3.91787	1.93675	SPAC1486.09|nob1|I|ribosome
+	7.44631	1.93022	SPBP23A10.07|rpa2|II|DNA-directed
+	2.73169	1.92479	SPCC1393.06c|ipi1|III|rRNA
+	5.63381	1.88785	SPCC63.14|eis1|III|eisosome
+	1.97792	1.84328	SPBC530.12c|pdf1|II|palmitoyl
+	4.44121	1.84234	SPAC23C11.03|mpp1|I|U3
+	1.53404	1.83574	SPBC1604.06c|noc4|II|CBF/Mak21
+	2.26264	1.82992	SPAC105.02c|SPAC105.02c|I|ankyrin
+	4.20155	1.82758	SPBC337.03|rhn1|II|RNA
+	4.1907	1.82394	SPAC23D3.08|usp108|I|U1
+	1.72648	1.80086	SPBC1289.05c|vma10|II|V-type
+	1.78145	1.78969	SPBC32H8.05|SPBC32H8.05|II|conserved
+	2.34358	1.78635	SPBC365.04c|SPBC365.04c|II|RNA-binding
+	1.85903	1.77438	SPCC1020.04c|rpb6|III|DNA-directed
+	2.09383	1.76105	SPBC216.06c|swi1|II|replication
+	1.60516	1.73861	SPBPB8B6.05c|SPBPB8B6.05c|II|L-asparaginase;SPAC977.12|SPAC977.12|I|L-asparaginase
+	1.15303	1.73337	SPBC1773.07c|sbp1|II|Ran
+	1.27609	1.73226	SPAC1F3.07c|rsc58|I|RSC
+	2.31126	1.70036	SPCC1281.05|rsc7|III|RSC
+	4.20061	1.69894	SPAC1B3.09c|SPAC1B3.09c|I|Noc2p-Noc3p
+	5.43655	1.6922	SPBC19G7.16|iws1|II|transcription
+	3.58658	1.68725	SPCC1020.10|oca2|III|serine/threonine
+	1.1803	1.67814	SPBC660.11|tcg1|II|single-stranded
+	1.35715	1.67399	SPBC30D10.18c|rpl102|II|60S
+	2.0448	1.66585	SPAC1687.01|rpc19|I|DNA-directed
+	2.57592	1.66075	SPAC16A10.02|sub1|I|transcription
	0.647852	1.65536	SPCC306.04c|set1|III|histone
+	6.57267	1.64725	SPAC16.02c|srp2|I|splicing
+	4.86925	1.64571	SPBC13G1.09|enp1|II|bystin
+	3.18267	1.64098	SPBC30B4.04c|sol1|II|SWI/SNF
+	2.34384	1.61274	SPAC110.02|pds5|I|mitotic
+	2.92561	1.60773	SPAC18G6.06|utp11|I|U3
+	5.08636	1.60387	SPCC663.01c|ekc1|III|protein
+	1.25275	1.59634	SPBC11B10.10c|pht1|II|histone
+	2.77709	1.58922	SPAC11E3.07|vma4|I|V-type
+	3.81816	1.58841	SPCC965.03|vma8|III|V-type
+	1.57326	1.58413	SPBC16H5.10c|prp43|II|ATP-dependent
+	1.23013	1.58076	SPAP27G11.13c|nop10|I|snoRNP
+	1.40448	1.58007	SPCC18.12c|utp23|III|rRNA
+	7.62219	1.56906	SPBC1289.07c|rpc40|II|DNA-directed
+	1.6147	1.56146	SPCC23B6.04c|SPCC23B6.04c|III|sec14
+	1.52878	1.53936	SPBC3D6.09|dpb4|II|DNA
+	2.57745	1.5334	SPBC15D4.14|taf73|II|transcription
+	4.86842	1.51875	SPAC6F12.17|rna14|I|mRNA
+	2.36463	1.51714	SPAC1002.04c|taf11|I|transcription
+	4.47081	1.51389	SPCC1739.12|ppe1|III|serine/threonine
+	1.20355	1.51084	SPAC922.04|SPAC922.04|I|Schizosaccharomyces
+	2.6096	1.50568	SPBC651.09c|prf1|II|RNA
+	3.19455	1.50335	SPBC3F6.04c|nop14|II|U3
+	4.41658	1.48551	SPBC1709.08|cft1|II|cleavage
+	2.43374	1.48032	SPAC4A8.09c|cwf21|I|complexed
+	1.78304	1.4785	SPAC17G6.09|sec62|I|ER
+	6.12459	1.47755	SPBC4F6.13c|erb1|II|WD
+	2.40856	1.47392	SPAC1A6.01c|SPAC1A6.01c|I|human
+	3.18449	1.45901	SPCC1827.04|vms1|III|Cdc48p-Npl4p-Vms1p
+	5.82162	1.45724	SPBC16E9.16c|lsd90|II|Lsd90
+	5.93224	1.44698	SPBC800.06|brx1|II|ribosome
+	2.33696	1.43483	SPBC691.04|mss116|II|mitochondrial
+	1.40256	1.42826	SPBC1709.15c|cft2|II|cleavage
+	2.22909	1.42654	SPBC32F12.05c|cwf12|II|complexed
+	4.23692	1.42416	SPAC3G9.09c|tif211|I|translation
+	1.87601	1.4054	SPBC28F2.04c|cwf7|II|splicing
+	2.18763	1.39646	SPAC4A8.13c|pts1|I|20S
+	5.58236	1.39297	SPAC4D7.09|tif223|I|translation
+	1.4313	1.38751	SPAC664.02c|arp8|I|actin-like
+	5.11345	1.38513	SPBC19F5.05c|ppp1|II|pescadillo-family
+	1.54127	1.36861	SPBC1703.05|rio2|II|protein
+	5.08622	1.35626	SPAC19D5.05c|imp3|I|U3
+	1.72878	1.34978	SPAC22G7.10|iss1|I|mRNA
+	2.08395	1.34142	SPCC553.02|qns1|III|glutamine-dependent
+	2.51826	1.33742	SPBC1289.12|usp109|II|U1
+	5.91989	1.33713	SPAC8F11.04|SPAC8F11.04|I|U3
+	1.28825	1.33378	SPBC409.21|sec66|II|ER
+	1.2706	1.32454	SPAC3F10.08c|faf1|I|rRNA
+	3.73732	1.32423	SPBC17G9.09|tif213|II|translation
+	1.45234	1.32199	SPAC8C9.14|prr1|I|transcription
+	5.80705	1.31432	SPBC1773.06c|adh8|II|alcohol
+	2.02363	1.31167	SPCC550.02c|cwf5|III|RNA-binding
+	1.60897	1.28861	SPAC15A10.16|bud6|I|actin
+	4.04194	1.2861	SPBC1D7.04|mlo3|II|RNA
+	6.58908	1.27733	SPAC343.14c|tif222|I|translation
+	5.11134	1.2757	SPAC18B11.06|lcp5|I|U3
+	1.68093	1.27459	SPBC1685.08|cti6|II|histone
+	5.60804	1.2724	SPBC26H8.08c|grn1|II|GTPase
+	1.21502	1.27128	SPAC23C4.10|sec2|I|guanyl-nucleotide
+	4.20592	1.26795	SPAC29A4.04c|cbf5|I|pseudouridylate
+	1.85926	1.26745	SPAC1A6.04c|plb1|I|phospholipase
+	5.4536	1.26543	SPCC330.09|enp2|III|rRNA
+	6.26287	1.26033	SPAC890.04c|ytm1|I|ribosome
+	4.14506	1.25704	SPBC14C8.12|rpb8|II|DNA-directed
+	4.08662	1.25311	SPAC664.08c|bfr2|I|traub
+	3.86772	1.24865	SPCC825.01|SPCC825.01|III|ATPase,
+	2.97965	1.24483	SPBC25D12.02c|dnt1|II|nucleolar
+	1.5125	1.242	SPCC16A11.14|sfh1|III|RSC
+	1.57739	1.22746	SPBC11C11.08|srp1|II|SR
+	6.17048	1.22389	SPBC11G11.03|mrt4|II|mRNA
+	1.48682	1.22254	SPBC8E4.01c|pho84|II|inorganic
+	1.51522	1.21791	SPBC16E9.08|mcp4|II|prospore
+	1.47454	1.20319	SPBC3B9.14c|mrpl3|II|mitochondrial
+	1.94959	1.19702	SPAC24C9.11|sgd1|I|ribosome
+	2.45031	1.19682	SPAC32A11.02c|SPAC32A11.02c|I|conserved
+	5.77558	1.19016	SPAC21E11.06|tif224|I|translation
+	6.94702	1.18622	SPAC23C4.15|rpb5|I|DNA-directed
+	3.88215	1.18489	SPAC8C9.15c|tif225|I|translation
+	2.96408	1.18348	SPBC215.07c|pdp2|II|PWWP
+	3.19215	1.18181	SPAC227.02c|rrp15|I|rRNA
+	6.79999	1.17539	SPCC11E10.07c|tif221|III|translation
+	1.25665	1.17073	SPAC23G3.04|ies4|I|Ino80
+	1.26868	1.15995	SPBC32H8.02c|nep2|II|NEDD8
+	4.39569	1.15782	SPBC1539.10|nop16|II|ribosome
+	3.36483	1.15579	SPAPB1E7.03|rpc82|I|DNA-directed
+	4.93067	1.15374	SPAC8C9.04|SPAC8C9.04|I|Schizosaccharomyces
+	2.18129	1.15129	SPAC23H3.05c|swd1|I|Set1C
+	3.66607	1.14727	SPCP1E11.11|puf6|III|pumilio
+	1.32501	1.14675	SPBC649.05|cut12|II|spindle
+	2.40655	1.14532	SPBC28E12.05|esf2|II|U3
+	3.89877	1.13845	SPAC32A11.04c|tif212|I|translation
+	2.73586	1.1329	SPAC1F7.02c|has1|I|ATP-dependent
+	6.20276	1.1321	SPCC1322.14c|vtc4|III|vacuolar
+	2.25497	1.12848	SPAC17A5.09c|glc8|I|protein
+	4.22878	1.12584	SPBC776.08c|utp22|II|small-subunit
+	1.76663	1.12264	SPAC1093.05|SPAC1093.05|I|ATP-dependent
+	4.05555	1.12167	SPAC637.13c|slm1|I|cytoskeletal
+	4.68375	1.11889	SPBC25B2.10|SPBC25B2.10|II|Usp
+	3.58087	1.11886	SPAC1782.10c|nhp2|I|box
+	4.89261	1.11182	SPAC56F8.03|tif52|I|translation
+	1.71773	1.10987	SPCC63.06|SPCC63.06|III|human
+	6.80116	1.1086	SPCC594.01|SPCC594.01|III|DUF1769
+	2.49939	1.1078	SPAC2F7.08c|snf5|I|SWI/SNF
+	1.86231	1.10728	SPBC1347.06c|cki1|II|serine/threonine
+	2.34849	1.10716	SPAC3G9.15c|fcf2|I|rRNA
+	6.48381	1.10271	SPBC776.02c|dis2|II|serine/threonine
+	1.35544	1.09782	SPBC119.09c|SPBC119.09c|II|ORMDL
+	4.96414	1.09718	SPBC29A3.16|rrs1|II|ribosome
+	3.7557	1.08404	SPBC21B10.04c|nrf1|II|GTPase
+	2.40389	1.08169	SPBC800.07c|tsf1|II|mitochondrial
+	1.39947	1.08088	SPAC18B11.03c|SPAC18B11.03c|I|N-acetyltransferase
+	5.02557	1.08071	SPAC222.06|mak16|I|nuclear
+	4.13223	1.07793	SPAC1B3.12c|rpb10|I|DNA-directed
+	4.51155	1.06786	SPAC4A8.16c|tif33|I|translation
+	3.53908	1.0626	SPBC9B6.07|nop52|II|nucleolar
+	4.57421	1.05183	SPCC4G3.18|rix1|III|ribosome
+	2.65248	1.04471	SPBC83.02c|rpl4302|II|60S
+	1.34534	1.04441	SPCC663.11|saf1|III|splicing
+	1.40538	1.03887	SPAC823.06|taf3|I|transcription
+	5.42311	1.03672	SPBC651.01c|nog1|II|GTP
+	4.63826	1.03003	SPAC13G7.08c|crb3|I|WD
+	3.60948	1.02811	SPBP22H7.07|prp5|II|WD
+	4.833	1.02378	SPAC25G10.08|SPAC25G10.08|I|translation
+	5.84077	1.02146	SPAC19A8.07c|imp4|I|U3
+	1.33678	1.0072	SPBC4B4.07c|usp102|II|U1
+	3.39139	1.00629	SPBC106.14c|sda1|II|SDA1
+	5.1228	1.00438	SPCC74.05|rpl2702|III|60S
