## Supplemental Table 4 for "Proteasome-dependent truncation of the negative heterochromatin regulator Epe1 mediates antifungal resistance"

### Sheet: Epe-13Myc + CAF
NENNIY(0.002)DFEDHS(0.998)PVR_Epe1_MC1.pdf
NENNIYDFEDHS(1)PVREK_Epe1_MC2.pdf
VDS(0.002)LPEFS(0.035)NLILS(0.32)PS(0.32)S(0.32)NDDS(0.004)FQLDDLLSPSSSNLK_Epe1_MC2.pdf
VDS(0.002)LPEFS(0.035)NLILS(0.32)PS(0.32)S(0.32)NDDS(0.004)FQLDDLLSPSSSNLK_Epe1_MC2b.pdf
VDS(0.002)LPEFS(0.035)NLILS(0.32)PS(0.32)S(0.32)NDDS(0.004)FQLDDLLSPSSSNLK_Epe1_MC2c.pdf
VDS(0.04)LPEFS(0.79)NLILS(0.269)PS(0.269)S(0.307)NDDS(0.307)FQLDDLLS(0.012)PS(0.003)S(0.003)S(0.001)NLK_Epe1_MC2.pdf
VDS(0.04)LPEFS(0.79)NLILS(0.269)PS(0.269)S(0.307)NDDS(0.307)FQLDDLLS(0.012)PS(0.003)S(0.003)S(0.001)NLK_Epe1_MC2b.pdf
VDS(0.008)LPEFS(0.066)NLILS(0.281)PS(0.282)S(0.405)NDDS(0.546)FQLDDLLS(0.352)PS(0.038)S(0.01)S(0.014)NLK_Epe1_MC1.pdf
VDS(0.008)LPEFS(0.066)NLILS(0.281)PS(0.282)S(0.405)NDDS(0.546)FQLDDLLS(0.352)PS(0.038)S(0.01)S(0.014)NLK_Epe1_MC2.pdf
VDSLPEFS(0.073)NLILS(0.171)PS(0.171)S(0.544)NDDS(0.041)FQLDDLLSPSSSNLK_Epe1_MC1.pdf

### Sheet: Epe-13Myc - CAF
NENNIY(0.008)DFEDHS(0.992)PVREK_Epe1_M2.pdf
QSVDKT(0.727)RS(0.273)R_Epe1_M2.pdf
VDS(0.002)LPEFS(0.014)NLILS(0.3)PS(0.3)S(0.3)NDDS(0.084)FQLDDLLSPSSSNLK_Epe1_M1.pdf
VDS(0.002)LPEFS(0.014)NLILS(0.3)PS(0.3)S(0.3)NDDS(0.084)FQLDDLLSPSSSNLK_Epe1_M1b.pdf
VDS(0.002)LPEFS(0.014)NLILS(0.3)PS(0.3)S(0.3)NDDS(0.084)FQLDDLLSPSSSNLK_Epe1_M1c.pdf
VDS(0.007)LPEFS(0.091)NLILS(0.238)PS(0.238)S(0.238)NDDS(0.189)FQLDDLLSPSSSNLK_Epe1_M2.pdf
VDS(0.007)LPEFS(0.091)NLILS(0.238)PS(0.238)S(0.238)NDDS(0.189)FQLDDLLSPSSSNLK_Epe1_M2b.pdf
VDS(0.007)LPEFS(0.091)NLILS(0.238)PS(0.238)S(0.238)NDDS(0.189)FQLDDLLSPSSSNLK_Epe1_M2c.pdf

### Sheet: Epe-GFP + CAF
AAEY(0.002)S(0.033)LLHT(0.242)FS(0.626)Y(0.097)KR_Epe1_GC2.pdf
NENNIY(0.652)DFEDHS(0.348)PVREK_Epe1_GC1.pdf
NENNIY(55.72)DFEDHS(-55.72)PVREK_Epe1_GC3.pdf
NENNIYDFEDHS(1)PVR_Epe1_GC2.pdf
NENNIYDFEDHS(1)PVR_Epe1_GC3.pdf
NENNIYDFEDHS(1)PVREK_Epe1_GC1.pdf
VDS(-2.72)LPEFS(2.45)NLILS(-2.45)PS(0)S(0)NDDS(0)FQLDDLLS(-1.01)PS(-11.78)S(-15.9)S(-19.85)NLK_Epe1_GC3.pdf
VDS(0.004)LPEFS(0.057)NLILS(0.154)PS(0.154)S(0.538)NDDS(0.093)FQLDDLLSPSSSNLK_Epe1_GC3.pdf
VDS(0.104)LPEFS(0.54)NLILS(0.286)PS(0.251)S(0.243)NDDS(0.242)FQLDDLLS(0.3)PS(0.022)S(0.009)S(0.004)NLK_Epe1_GC3.pdf
VDS(0.104)LPEFS(0.54)NLILS(0.286)PS(0.251)S(0.243)NDDS(0.242)FQLDDLLS(0.3)PS(0.022)S(0.009)S(0.004)NLK_Epe1_GC3b.pdf
VDS(0.173)LPEFS(0.297)NLILS(0.121)PS(0.161)S(0.173)NDDS(0.125)FQLDDLLS(0.812)PS(0.091)S(0.035)S(0.012)NLK_Epe1_GC2.pdf
VDS(0.173)LPEFS(0.297)NLILS(0.121)PS(0.161)S(0.173)NDDS(0.125)FQLDDLLS(0.812)PS(0.091)S(0.035)S(0.012)NLK_Epe1_GC2b.pdf
VDSLPEFS(0.002)NLILS(0.196)PS(0.196)S(0.594)NDDS(0.013)FQLDDLLSPSSSNLK_Epe1_GC2.pdf
VDSLPEFS(0.003)NLILS(0.028)PS(0.028)S(0.029)NDDS(0.914)FQLDDLLS(0.856)PS(0.079)S(0.03)S(0.033)NLK_Epe1_GC1.pdf
VDSLPEFS(0.003)NLILS(0.028)PS(0.028)S(0.029)NDDS(0.914)FQLDDLLS(0.856)PS(0.079)S(0.03)S(0.033)NLK_Epe1_GC1b.pdf
VDSLPEFS(0.063)NLILS(0.471)PS(0.11)S(0.348)NDDS(0.008)FQLDDLLSPSSSNLK_Epe1_GC1.pdf

### Sheet: Epe-GFP - CAF
NENNIY(0.041)DFEDHS(0.959)PVR_Epe1_G3.pdf
NENNIY(0.908)DFEDHS(0.092)PVREK_Epe1_G1.pdf
NENNIYDFEDHS(1)PVR_Epe1_G1.pdf
NENNIYDFEDHS(1)PVREK_Epe1_G2.pdf
VDS(0.045)LPEFS(0.364)NLILS(0.111)PS(0.111)S(0.111)NDDS(0.257)FQLDDLLSPSSSNLK_Epe1_G2.pdf
